# Increased power from bacterial genome-wide association conditional on known effects identifies *Neisseria gonorrhoeae* macrolide resistance mutations in the 50S ribosomal protein L4

**DOI:** 10.1101/2020.03.24.006650

**Authors:** Kevin C Ma, Tatum D Mortimer, Marissa A Duckett, Allison L Hicks, Nicole E Wheeler, Leonor Sánchez-Busó, Yonatan H Grad

**Affiliations:** Department of Immunology and Infectious Diseases, Harvard T.H. Chan School of Public Health, Boston, USA; Centre for Genomic Pathogen Surveillance, Wellcome Sanger Institute, Wellcome Genome Campus, Hinxton, Cambridgeshire, United Kingdom; Division of Infectious Diseases, Brigham and Women’s Hospital and Harvard Medical School, Boston, USA

## Abstract

The emergence of resistance to azithromycin complicates treatment of *N. gonorrhoeae*, the etiologic agent of gonorrhea. Population genomic analyses of clinical isolates have demonstrated that some azithromycin resistance remains unexplained after accounting for the contributions of known resistance mutations in the 23S rRNA and the MtrCDE efflux pump. Bacterial genome-wide association studies (GWAS) offer a promising approach for identifying novel resistance genes but must adequately address the challenge of controlling for genetic confounders while maintaining power to detect variants with lower effect sizes. Compared to a standard univariate GWAS, conducting GWAS conditioned on known resistance mutations with high effect sizes substantially reduced the number of variants that reached genome-wide significance and identified a G70D mutation in the 50S ribosomal protein L4 (encoded by the gene *rplD*) as significantly associated with increased azithromycin minimum inhibitory concentrations (β = 1.03, 95% CI [0.76, 1.30]). The role and prevalence of these *rplD* mutations in conferring macrolide resistance in *N. gonorrhoeae* had been unclear. Here, we experimentally confirmed our GWAS results, identified other resistance-associated mutations in RplD, and showed that in total these RplD binding site mutations are prevalent (present in 5.42% of 4850 isolates) and geographically and temporally widespread (identified in 21/65 countries across two decades). Overall, our findings demonstrate the utility of conditional associations for improving the performance of microbial GWAS and advance our understanding of the genetic basis of macrolide resistance in a prevalent multidrug-resistant pathogen.
