## Supplementary Table 1 for "Increased power from bacterial genome-wide association conditional on known effects identifies *Neisseria gonorrhoeae* macrolide resistance mutations in the 50S ribosomal protein L4"

Gene	P-value	Frequency	Beta	Beta Std Error	Heritability	Position	Kmer	r2
23S ribosomal RNA	6.80e-236	0.069	3.62	0.104	0.463	1212505-1212565	CGTCAAACTTCCAACGCCCACTGCAGATAGAGACCAAACTGTCTCACGACGTTTTAAACCC	1.0
mtrC	3.30e-109	0.036	-2.80	0.122	0.323	1421116-1421154	GTCTGGAAAGCGCGCGCGCAACTGGCAACGGCACAGGCA	0.002
23S ribosomal RNA	3.12e-88	0.011	7.21	0.354	0.291	1213057-1213117	GCAAAGCTACAGTAAAGGTTCACGGGGTCTCTCCGTCTAGCAGCGGGTAGATTGCATCTTC	1.0
hprA	1.73e-18	0.011	3.65	0.415	0.131	2138553-2138585	ACGGAGGAACCGCCGAGGGGCGGCAATCCCCTG	0.158
WHO_F.1254	1.86e-18	0.013	5.47	0.621	0.131	1136040-1136085	GACATAAGTGAACACTGCCTCGGTTACGAGATGGCGGTCTTCGGTA	0.817
ydfG	1.86e-18	0.013	5.47	0.621	0.131	1136955-1137000	GATAACGCGGTATCCTGCCCCGACAAACGCGCGGCACATCGCTTCG	0.795
efeB_2	2.79e-18	0.013	5.80	0.663	0.130	2148589-2148649	GACATTTTCGGGCGGCGAAAATACAGCGGGACGCCGATGGACGGCAAAAAAGAAGCCGACC	0.848
comM	2.79e-18	0.013	5.80	0.663	0.130	1652235-1652286	TGTGATGTGAAAGGTCAGCACACTGCCCGCTTTGCTTTGGAAATCGCCGCCG	0.835
proS	2.79e-18	0.013	5.80	0.663	0.130	551231-551291	AATTCGGCGCAAACGGCGGTTCGCTCGGCCTCGTCGGCTTCACAGGCAAAGTCTATGCCGA	0.855
ridA	2.79e-18	0.013	5.80	0.663	0.130	234713-234773	CCAGCGAACCGCCTGCCGCTTCGGCGACGGTCTGCAGGTTTTGGAACACTTGGCGCGCTTC	0.855
spr	7.10e-17	0.447	0.64	0.077	0.124	1229990-1230033	GACGAACTCATCGGCAGCGCGATGGGGCTTAACGAACAGCCCGT	0.029
WHO_F.2279...WHO_F.2280	3.78e-16	0.338	-0.65	0.079	0.121	2062285-2062329	CATATTAATGGAATTGAGAACTTTTGGAATCAGGCAAAACGTCAT	0.028
rusA_3...WHO_F.1910	2.24e-15	0.446	0.62	0.078	0.118	1725282-1725313	ACAAGATACTACTTTAATTGACAACAGCATCT	0.015
WHO_F.792	2.24e-14	0.013	5.75	0.750	0.114	731399-731459	TGATATTCAAATTTGCCTGACCACAAGCCCTGCGAGGGGCTTTATCCCTCAACAAAATGAA	0.84
WHO_F.1256	2.24e-14	0.013	5.75	0.750	0.114	1137226-1137258	GCGCCCGCACAGCCCAAAGGTGAAATTTCCGAA	0.82
icd2	2.24e-14	0.013	5.75	0.750	0.114	1140602-1140666	CATCTGGCGTATGTGCCAAACCAAAGACGCGCCCATCAAAGACTGGGTACAACTCGCCGTCAACC	0.833
icd2	2.24e-14	0.013	5.75	0.750	0.114	1140272-1140369	CAGCGATGTCATCGTTGATGCTTCTATGCCCGCGATGATTCGTAATTCCGGCCGTATGTGGGACAAAGACGGCAAAGCGCAAGACACCAAAGCCGTGA	0.833
icd2	2.24e-14	0.013	5.75	0.750	0.114	1140785-1140980	CATCCGCGTCCTCGCGCCCGAAGAAGCCGCCAAGTTCAGCTTAGGCCGTCTGAAAAACGGCGAAGACACCATCTCCGTTACCGGCAACGTCTTGCGCGACTACCTGACCGACTTGTTCCCAATTTTGGAACTCGGCACCAGTGCGAAAATGCTGTCTATCGTTCCTTTGATGAACGGCGGCGGTATGTTTGAAACC	0.833
tcyC	4.09e-14	0.014	5.60	0.739	0.113	369033-369093	GCACTGCGCCGCAAGTCCGGAATGGTATTCTAACAATACAACCTCTTCCCGCATAAAACCG	0.818
pilT_2	8.39e-14	0.013	4.21	0.562	0.111	2001244-2001304	CTGCACACGACCGGCGCGGCAAAAACCGTCAACCGTATCGTGGACGTATTCCCCGCCGGAG	0.825
WHO_F.932...cysN	1.84e-13	0.094	-0.94	0.127	0.110	857627-857663	TACGGAACCGGTTCGCCCGGTGTTTGGGCGCCTTAGG	0.002
WHO_F.1256	2.91e-13	0.013	5.07	0.692	0.109	1137331-1137391	CCTTACGATGTCGAAAAATTCAAACAGGCGACAGCGTCGTTTGCCGAAAGCAGCAAGAAAC	0.827
ridA	3.28e-13	0.014	5.29	0.724	0.109	234817-234877	CATACAGCCAGGCCGTGCGCGCCGGCGGCATCGTTTACATGAGCGGTCAGATTCCGCTCGA	0.833
ileS	2.17e-12	0.015	4.70	0.668	0.105	71181-71229	AACCCAAGCCGGTTTTGACGCGCCTTATGTGCCGGGTTGGGACTGCCAC	0.804
WHO_F.535	3.08e-12	0.019	1.72	0.246	0.104	481597-481630	TGCACTGGAACGATGTGAAACGCTACGACCAGCC	0.036
yeeA	4.11e-12	0.025	1.12	0.161	0.103	1888702-1888732	AAGACGGCATCCGATATGAACTCCTCGCAAC	0.113
WHO_F.2041	1.77e-11	0.355	-0.73	0.108	0.100	1845804-1845848	AACTTCCCCCAGAGGATCCTCAAATTCTTCCTTTCTATGGAATAC	0.028
dsbA_2...mviN	2.21e-11	0.014	4.29	0.639	0.100	1801438-1801477	CACATTCAATATGTTTCAACACACAGGACGGCACATAAAG	0.801
gntP...potB	3.11e-11	0.279	-0.63	0.095	0.099	2186552-2186583	CGGTTCCCTAAGGCGCTGAAGCACCGGGCGAA	0.041
WHO_F.2041	6.50e-11	0.401	-0.63	0.096	0.098	1845905-1845945	ATCCAATATTTTTGAATTAAAGCCTGTTCTAGAAGATTTGG	0.022
fabF_2...WHO_F.2045	6.66e-11	0.286	-0.61	0.094	0.097	1849308-1849340	TTCCCTAAGGCGCTGAAGCACCGGGCGAACCGG	0.039
WHO_F.2380...efeB_1	1.23e-10	0.266	-0.61	0.095	0.096	2147516-2147546	AGCGCCTTAGGGAACCGTTCCCTTTGAGCCG	0.045
rpoB	1.37e-10	0.014	5.05	0.785	0.096	1946134-1946194	GCTTTCCTGTTCTACATCCAAACGGGTCAGACCTGCATTGGTAATATCACGGATATTTTTC	0.818
ribE	1.37e-10	0.014	5.05	0.785	0.096	753826-753884	GTCTGAAACTCCTTCAGACGGCATTGTGCCAAAAACCGCCCGGTACGCCTTGACCTTTC	0.818
lbpA	1.37e-10	0.014	5.05	0.785	0.096	258653-258713	TCGTATGTCTGGCGGAACGCGTCCAAACGGCCTATGCCGTATTCCACCCCGTCCGCAATAT	0.818
pyrF	1.37e-10	0.014	5.05	0.785	0.096	395140-395200	GGCAAACCTTGAAGCAAACTGATTTTCAGGAGGTCTTACAGGTTAAGGTTGTCTGAACAAA	0.818
purH	2.93e-10	0.046	-4.23	0.670	0.094	1525653-1525697	CTCTCACGCAAAGCGTTCAGCCACACCGCCCAATACGACGGCATG	0.001
WHO_F.2207	3.37e-10	0.015	4.13	0.656	0.094	1991843-1991901	TACATAAAAGCGTCGTCTGCCAAAACGGGACCGCTCCAGTAGCCCGCCATCAGCAAACC	0.797
WHO_F.1675...WHO_F.1676	1.05e-09	0.470	0.47	0.076	0.091	1524056-1524086	TCGCCTTGTCCTGATTTTTGTTAATCCGCCA	0.023
purH	1.18e-09	0.047	-3.90	0.639	0.091	1525571-1525614	GGTTGAACCGGCTCGGAAATTCGCCGATTTGGGGCTGGCCGCTC	0.001
WHO_F.2290	1.19e-09	0.188	0.55	0.090	0.091	2070762-2070795	TGTGACCGGGTTTACCGCACTGTCTGTAATTGCC	0.051
WHO_F.170...pepN	1.53e-09	0.469	0.46	0.076	0.090	165296-165326	GTCGCCTTGTCCTGATTTTTGTTAATCCGCC	0.023
WHO_F.1043...WHO_F.1044	7.11e-09	0.467	0.42	0.073	0.086	949819-949850	GCTGAAGCACCGGGCGGATCGGTTCCGTACCA	0.025
WHO_F.1850	9.65e-09	0.492	-0.39	0.068	0.086	1688781-1688817	CCAAGGACGAGGCAAGCGGGGTAACGGGATGCAAACC	0.016
manX...ptsH	1.07e-08	0.208	0.59	0.103	0.085	2129005-2129035	GATGAAGCACCGGGCGAACCGGTTCCGTACC	0.005
rlmB_1	1.28e-08	0.052	-4.91	0.861	0.085	869641-869701	GCCTGTTTGAACAGATGCGCCAACGGGCGGTGTATTGAGGAAGAGAAATGCCGTCTGAAAA	0.001
fbpC	1.46e-08	0.014	3.85	0.678	0.085	219717-219777	CGTGATGAAACAGGGGCGCATCCTCCAAACTGCAAGCCCTCACGAATTGTACCGACAACCT	0.811
WHO_F.1598	1.63e-08	0.382	-0.55	0.097	0.084	1452140-1452177	GCCGATGACGGCGAATTTACCCTCGGCGGGCAAGGGGG	0.005
WHO_F.1816	4.64e-08	0.367	0.55	0.101	0.082	1660871-1660915	CATGTGCGTCGAACAGATTGCACCGCCCGGCAGAAGCGTCATCCC	0.015
rplA	4.64e-08	0.014	3.77	0.689	0.082	1948649-1948709	ATGCAATGCGTATCGTTGGTCAATTGGGTATCATCTTGGGTCCTCGTGGTCTGATGCCAAA	0.811
fhs	5.39e-08	0.045	2.07	0.379	0.081	62399-62443	ATGTTGGCGAACGGGCCGCCGTGTACAAAGACCGGAGTGCCTTCG	0.346
WHO_F.433...hsdR_1	5.99e-08	0.037	-1.29	0.237	0.081	401310-401350	ACCGATTCACTTGGTGCTTGGGGGCCTTAGGGAATCGTTCT	0.002
WHO_F.160	6.41e-08	0.218	0.34	0.062	0.081	156921-156951	CCGCCATGCGCCCAAACAGATGCGGATGGCG	0.057
WHO_F.271	6.48e-08	0.218	0.34	0.062	0.081	253247-253277	CGCCATGCGCCCAAACAGATGCGGATGGCGC	0.057
WHO_F.1012...rubA	6.48e-08	0.218	0.34	0.062	0.081	925391-925425	GCCATCCGCATCTGTTTGGGCGCATGGCGGACGGC	0.057
WHO_F.2435	1.06e-07	0.386	-0.34	0.063	0.079	2194173-2194203	TTGGACGCGGGCGGTTTTACCCGTTGCCGCA	0.0
yajR	1.47e-07	0.018	3.32	0.630	0.079	1089012-1089043	CAGCTCGGTTTGGAAAAAATCCAGCATTGGAA	0.006
mtrD	1.62e-07	0.127	1.36	0.260	0.078	1417643-1417689	GCGGTTACAGCCTGGAGTGGGGCGGACAGTCGCGCGAAGAGGCAAAA	0.01
ccsB	1.63e-07	0.013	3.42	0.652	0.078	114781-114841	TTGGATGAAACCATACGCCGGTACGGCTTGTCCGAATGGCGGCAGGATGAAGCGCGGAACC	0.81
ppk	1.66e-07	0.013	3.42	0.652	0.078	3954-4014	CGATTTGAAATTTCCGCCGCACACGCCGGGTCGTCTGAAAGCCTTGGGCAAAAACAGCCCG	0.83
WHO_F.1337...WHO_F.1338	1.89e-07	0.093	-0.58	0.111	0.078	1198902-1198940	TCATTTTCAACCCATTGAATTTCAATATTTAAAAATTCA	0.002
WHO_F.1240	2.01e-07	0.290	-0.43	0.083	0.078	1124096-1124148	GAAAATTAAGTCCGGAAGCACAACTTGCTGTCGCGAGCCTATTACAGGACAGT	0.043
WHO_F.561	2.03e-07	0.398	-0.32	0.062	0.078	502159-502193	CCGATAGCCCGGGCAGCCGCGGCAAGTTGGACGCG	0.0
WHO_F.836	2.57e-07	0.092	-0.57	0.111	0.077	770577-770628	CTTTGCCGCGTCTGAAATCCGGTGAATTTTTAAATATTGAAATTCAATGGGT	0.002
