## Supplementary Table 2 for "Increased power from bacterial genome-wide association conditional on known effects identifies *Neisseria gonorrhoeae* macrolide resistance mutations in the 50S ribosomal protein L4"

Gene	P-value	Frequency	Beta	Beta Std Error	Heritability	Position	Kmer
mtrC	2.65e-157	0.036	-2.50	0.090	0.385	1421116-1421154	GTCTGGAAAGCGCGCGCGCAACTGGCAACGGCACAGGCA
mtrC...mtrR	1.62e-18	0.476	-0.79	0.089	0.131	1421665-1421695	ACACGATTGCACGGATAAAAAGTCTTTTTTA
mtrC	9.17e-16	0.016	1.21	0.150	0.120	1420574-1420608	TCCATCAGCACGCGCACATACAGGCCGGGCATCAG
mtrD	3.46e-15	0.125	1.55	0.197	0.118	1419068-1419113	TACGTTAATCGACATGCCCATATAAGAGATGAAGGCGAAACCGCCC
mtrD	2.26e-14	0.124	1.39	0.182	0.114	1417239-1417269	CCGGCAATATACAGGGGAACCACGCCCAAAA
rplD	4.56e-14	0.049	1.03	0.136	0.113	1929122-1929155	CCAAAAAACCATGGCGTCAAAAAGGTACCGACCG
mtrD	1.17e-13	0.011	1.40	0.189	0.111	1419354-1419389	TACCACCGGTATGGCGGTGATGCTGTCCAACAGCGG
mtrD	3.55e-13	0.126	1.37	0.188	0.109	1419248-1419278	CTGGAAAACCCCTTACGATACTTCCAAATTC
mtrD	1.44e-12	0.191	1.09	0.154	0.106	1417119-1417160	AAGAATTTGCGCACCACCACATAGAAAAGCGGAACAAGGAAC
mtrC	7.01e-12	0.014	1.10	0.159	0.103	1420212-1420253	GGGCGGTCGATAAAAAATTTAGCCATCGATGCCTTCCTTATT
mtrD	8.88e-12	0.127	1.25	0.182	0.102	1417643-1417689	GCGGTTACAGCCTGGAGTGGGGCGGACAGTCGCGCGAAGAGGCAAAA
mtrD	1.35e-10	0.127	1.06	0.165	0.096	1420007-1420039	ATAATCCAAACCTTCCACGCCGTTCATATTCCG
mtrC	2.01e-10	0.011	1.29	0.202	0.095	1420916-1420954	GAACCGTTCGCGCATTACCGCGCCGATTTCCGGCTTTAT
comM	3.31e-10	0.015	-2.20	0.349	0.094	1652226-1652264	CTGCCCGCTTTGCTTTGGAAATCGCCGCCGCAGGCGGAC
mtrD	4.33e-10	0.010	1.28	0.204	0.093	1419696-1419742	GCGCGTTGCGCGCCGAACAGGCGTACCTGCCCCACGCCTTCGATACG
mtrC	5.37e-10	0.012	1.12	0.180	0.093	1421039-1421085	TACTCTTGTTTACTGATGGCATCGGCGGCAACCAGCGGTTTGTAACG
mtrC	1.83e-09	0.016	0.92	0.153	0.090	1421189-1421228	TGTTCCAAGAAGGCAGTTATGTCCGTGCCGGACAGCCGCT
mtrE	2.06e-09	0.123	1.22	0.203	0.090	1416878-1416915	GCAACTTCGACTTTGGGCTGCTCGTATTGGGGAATCAT
purH	5.34e-09	0.046	-2.68	0.458	0.087	1525653-1525697	CTCTCACGCAAAGCGTTCAGCCACACCGCCCAATACGACGGCATG
mtrR	2.44e-08	0.482	0.55	0.099	0.084	1422021-1422080	TTTTCGAGCGGCTGCAAAGCAACGACATCTACTACAAATTCCACAACATCCTGTTTTTAA
purH	3.07e-08	0.047	-2.29	0.413	0.083	1525571-1525614	GGTTGAACCGGCTCGGAAATTCGCCGATTTGGGGCTGGCCGCTC
WHO_F.589	6.94e-08	0.149	-1.46	0.270	0.081	533696-533756	CGCCCTCTTCTGCCTGCTTCTGCCCATCACTGCCCACGCCGACAACCCCGCCGACGAACGC
efeB_2	1.13e-07	0.013	-3.12	0.588	0.079	2148589-2148649	GACATTTTCGGGCGGCGAAAATACAGCGGGACGCCGATGGACGGCAAAAAAGAAGCCGACC
proS	1.13e-07	0.013	-3.12	0.588	0.079	551231-551291	AATTCGGCGCAAACGGCGGTTCGCTCGGCCTCGTCGGCTTCACAGGCAAAGTCTATGCCGA
ridA	1.13e-07	0.013	-3.12	0.588	0.079	234713-234773	CCAGCGAACCGCCTGCCGCTTCGGCGACGGTCTGCAGGTTTTGGAACACTTGGCGCGCTTC
abgT	2.59e-07	0.018	1.37	0.266	0.077	1422964-1423017	CAAAAATTTAATGCACTCAATATATTTTTTAAGGAGAAGCAGATGAGTCAAACC
mtrC	2.73e-07	0.013	0.89	0.173	0.077	1420706-1420740	TAAACCGTGCCGTCGTCAAATTTGATGCCGACCGC
