## Supplementary Table 3 for "Increased power from bacterial genome-wide association conditional on known effects identifies *Neisseria gonorrhoeae* macrolide resistance mutations in the 50S ribosomal protein L4"

Gene	P-value	Frequency	Beta	Beta Std Error	Heritability	Position	Kmer
mtrC	2.36e-158	0.036	-2.67	0.096	0.386	1421116-1421154	GTCTGGAAAGCGCGCGCGCAACTGGCAACGGCACAGGCA
mtrC...mtrR	1.88e-21	0.476	-0.95	0.100	0.142	1421665-1421695	ACACGATTGCACGGATAAAAAGTCTTTTTTA
mtrC	1.34e-20	0.016	1.55	0.166	0.139	1420613-1420650	CAGATTACCCTGCGCGCCGCCGTACCGAACGATCAGAA
mtrD	2.81e-18	0.011	1.83	0.209	0.130	1419354-1419389	TACCACCGGTATGGCGGTGATGCTGTCCAACAGCGG
rplD	4.36e-15	0.049	1.21	0.154	0.117	1929122-1929155	CCAAAAAACCATGGCGTCAAAAAGGTACCGACCG
mtrC	4.62e-15	0.012	1.52	0.193	0.117	1421039-1421085	TACTCTTGTTTACTGATGGCATCGGCGGCAACCAGCGGTTTGTAACG
WHO_F.2279...WHO_F.2280	5.19e-15	0.338	-0.49	0.063	0.117	2062285-2062329	CATATTAATGGAATTGAGAACTTTTGGAATCAGGCAAAACGTCAT
mtrC	3.90e-13	0.011	1.46	0.200	0.108	1420224-1420268	CTGCTTCTGAAGCGGAATAAGGAAGGCATCGATGGCTAAATTTTT
mtrC	4.29e-13	0.011	1.53	0.210	0.108	1420927-1420968	AATCGGCGCGGTAATGCGCGAACGGTTCAGGCTGATGCCGGC
spr	8.91e-13	0.447	0.43	0.060	0.107	1229990-1230033	GACGAACTCATCGGCAGCGCGATGGGGCTTAACGAACAGCCCGT
mtrD	1.11e-11	0.126	1.42	0.209	0.101	1419248-1419278	CTGGAAAACCCCTTACGATACTTCCAAATTC
mtrR	1.59e-11	0.014	1.21	0.180	0.101	1421797-1421829	GGAAACCTTTTACCGCAAAGGGATTGCGCGCAC
mtrR	2.98e-11	0.482	0.74	0.112	0.099	1422021-1422080	TTTTCGAGCGGCTGCAAAGCAACGACATCTACTACAAATTCCACAACATCCTGTTTTTAA
mtrD	4.60e-10	0.125	1.37	0.219	0.093	1419068-1419113	TACGTTAATCGACATGCCCATATAAGAGATGAAGGCGAAACCGCCC
WHO_F.1816	8.11e-10	0.367	0.48	0.079	0.092	1660871-1660915	CATGTGCGTCGAACAGATTGCACCGCCCGGCAGAAGCGTCATCCC
purH	1.09e-09	0.046	-3.09	0.506	0.091	1525653-1525697	CTCTCACGCAAAGCGTTCAGCCACACCGCCCAATACGACGGCATG
WHO_F.1675...WHO_F.1676	1.65e-09	0.470	0.36	0.060	0.090	1524056-1524086	TCGCCTTGTCCTGATTTTTGTTAATCCGCCA
mtrD	2.05e-09	0.127	1.10	0.182	0.090	1420007-1420039	ATAATCCAAACCTTCCACGCCGTTCATATTCCG
mtrC	2.53e-09	0.016	0.99	0.166	0.089	1421189-1421228	TGTTCCAAGAAGGCAGTTATGTCCGTGCCGGACAGCCGCT
WHO_F.170...pepN	3.21e-09	0.469	0.36	0.060	0.088	165296-165326	GTCGCCTTGTCCTGATTTTTGTTAATCCGCC
purH	5.54e-09	0.047	-2.73	0.467	0.087	1525571-1525614	GGTTGAACCGGCTCGGAAATTCGCCGATTTGGGGCTGGCCGCTC
WHO_F.2242...mutS	1.31e-08	0.211	-0.47	0.082	0.085	2025094-2025131	AATGGTATGGAACCGGTTCGCCCGGTGCTTGGGCGCCT
WHO_F.1748	1.50e-08	0.204	-0.37	0.066	0.085	1587483-1587523	AGTTGCGGCAATCCCCCCCGCTCAAAAAATTCCCTAACCGC
mtrC	1.66e-08	0.013	1.01	0.178	0.084	1421263-1421300	TGCCGGGACGTTTGGAATCGCTGCGTACCGCCGATGTC
WHO_F.1337...WHO_F.1338	1.81e-08	0.273	0.43	0.077	0.084	1198863-1198894	AAATGCTGTTGTCAATTAAAGTAGTATCTTGT
mtrD	2.88e-08	0.010	1.25	0.225	0.083	1419696-1419742	GCGCGTTGCGCGCCGAACAGGCGTACCTGCCCCACGCCTTCGATACG
mtrC	3.16e-08	0.013	1.05	0.189	0.083	1420706-1420740	TAAACCGTGCCGTCGTCAAATTTGATGCCGACCGC
rusA_3...WHO_F.1910	3.80e-08	0.446	0.34	0.061	0.082	1725282-1725313	ACAAGATACTACTTTAATTGACAACAGCATCT
recC	4.18e-08	0.010	1.40	0.255	0.082	1425376-1425414	GCCTGCCGAACCCTTCGAGCCGCAACACGCCGATCAAAT
recC	4.18e-08	0.010	1.40	0.255	0.082	1425216-1425248	GCTGCCAAACAAATCGACACGGCGGTTTTAAAC
mtrD	7.39e-08	0.127	1.08	0.200	0.081	1417643-1417689	GCGGTTACAGCCTGGAGTGGGGCGGACAGTCGCGCGAAGAGGCAAAA
mtrD	9.42e-08	0.124	1.09	0.204	0.080	1417239-1417269	CCGGCAATATACAGGGGAACCACGCCCAAAA
WHO_F.2416	1.14e-07	0.019	1.73	0.326	0.079	2176503-2176551	TATCTGGTTCCACGGCAGGCAGCTTGCCCTCACCGCCCATCAAGACACG
mtrD	1.21e-07	0.191	0.94	0.177	0.079	1417119-1417160	AAGAATTTGCGCACCACCACATAGAAAAGCGGAACAAGGAAC
rlmB_1	1.44e-07	0.052	-3.24	0.614	0.079	869641-869701	GCCTGTTTGAACAGATGCGCCAACGGGCGGTGTATTGAGGAAGAGAAATGCCGTCTGAAAA
ohrR	1.57e-07	0.015	5.97	1.140	0.078	59477-59537	AACGGCGCGTTTATCTGAAGCTGACTGCCGGGGGCGAGAAGCTGTATGAGGAAATCGGCGA
mtrR	1.87e-07	0.120	-0.85	0.163	0.078	1421855-1421898	TTATTTTTGAAATGCCAATAGAGCGCGCCGTGCGTTACGCCGGC
WHO_F.712	2.96e-07	0.109	-0.38	0.074	0.077	662913-662951	AAACAGCTTGCACCCGGCCCGGCGGGGCCCTCGAAAACC
